# MoDPA: Inferring Modification-dependent Protein Associations from Uniformly Reprocessed Mass Spectrometry

**DOI:** 10.64898/2026.01.20.700550

**Authors:** Enrico Massignani, Natalia Tichshenko, Kevin Velghe, Lennart Martens

## Abstract

**Motivation:** Post-translational modifications (PTMs) are key regulators of protein function and cellular processes; however, the overall principles of PTM co-regulation and crosstalk remain to be fully understood. A major challenge in large-scale PTM crosstalk studies is the scarcity of data, which hampers the ability to reproducibly detect proteome-wide associations between modification sites.

**Results:** We present a new computational framework, named Modification-Dependent Protein Associations (MoDPA). To overcome the extreme sparsity and heterogeneity of PTM calls across experiments, MoDPA utilizes a variational autoencoder (VAE) to embed per-site detection profiles into a low-dimensional latent space that preserves covariation while denoising missing data. A PTM association network is constructed by correlating latent representations across experiments. Benchmarking against pulsed SILAC data shows that MoDPA can correctly capture the correlation between heavy- and light-labelled peptides. We apply MoDPA to a large sample of reprocessed public datasets and identify clusters of modified proteins involved in distinct biological pathways, suggesting that some modifications may preferentially regulate specific biological processes, but not others. In particular, we find clusters enriched in lysine acetylation, lysine methylation, and arginine deamidation (citrullination) sites, which contain proteins involved in protein synthesis, neuron development, and cellular senescence.

**Availability and Implementation:** All code is freely available on GitHub (https://github.com/CompOmics/MoDPAv1.0) and Zenodo (10.5281/zenodo.18310674). The resulting MoDPA-derived PTM network is available via the TabloidProteome website at https://iomics.ugent.be/tabloidproteome.
