## supplementary-material for "MoDPA: Inferring Modification-dependent Protein Associations from Uniformly Reprocessed Mass Spectrometry": Table-S2-trained-models.csv

model	original_dim	hidden_dim1	hidden_dim2	latent_dim	loss_type	rec_weight	dropout_rate	model_path	cosine_similarity
compassionate_buck	4108	4096	512	96	cos+KL	1	0.25	without_sulfo/20250715-1034-compassionate_buck	0.9722573
infallible_diffie	4108	4096	1024	96	cos+KL	1	0.25	without_sulfo/20250715-1001-infallible_diffie	0.96899766
gallant_gould	4108	4096	1024	64	cos+KL	1	0.25	without_sulfo/20250715-1100-gallant_gould	0.96755874
gallant_wilson	4108	4096	512	96	cos+KL	1	0.25	without_sulfo/20250715-1025-gallant_wilson	0.96700495
brave_roentgen	4108	4096	1024	64	cos+KL	1	0.25	without_sulfo/20250715-1055-brave_roentgen	0.9654417
flamboyant_hertz	4108	4096	512	96	cos+KL	1	0.25	without_sulfo/20250715-1038-flamboyant_hertz	0.9646966
zen_black	4108	4096	1024	96	cos+KL	1	0.25	without_sulfo/20250715-1005-zen_black	0.96465397
happy_varahamihira	4108	4096	1024	128	cos+KL	1	0.25	without_sulfo/20250715-1107-happy_varahamihira	0.9644692
intelligent_colden	4108	4096	512	96	cos+KL	1	0.25	without_sulfo/20250715-1029-intelligent_colden	0.96404725
wonderful_bose	4108	4096	512	96	cos+KL	1	0.25	without_sulfo/20250715-1021-wonderful_bose	0.963672
brave_hamilton	4108	4096	1024	128	cos+KL	1	0.25	without_sulfo/20250715-1104-brave_hamilton	0.963634
wizardly_boyd	4108	4096	1024	96	cos+KL	1	0.25	without_sulfo/20250715-1013-wizardly_boyd	0.96323967
busy_easley	4108	4096	1024	96	cos+KL	1	0.25	without_sulfo/20250715-0957-busy_easley	0.96289337
awesome_sammet	4108	4096	1024	96	cos+KL	1	0.25	without_sulfo/20250715-1009-awesome_sammet	0.96246284
objective_buck	4108	4096	1024	128	cos+KL	1	0.25	without_sulfo/20250715-1112-objective_buck	0.9621941
adoring_spence	4108	4096	1024	64	cos+KL	1	0.25	without_sulfo/20250715-1051-adoring_spence	0.9620769
